# Mapping PTBP splicing in human brain identifies targets for therapeutic splice switching including *SYNGAP1*

**DOI:** 10.1101/2022.07.15.500219

**Authors:** Jennine M. Dawicki-McKenna, Alex J. Felix, Elisa A. Waxman, Congsheng Cheng, Defne A. Amado, Paul T. Ranum, Alexey Bogush, Lea V. Dungan, Elizabeth A. Heller, Deborah L. French, Beverly L. Davidson, Benjamin L. Prosser

**Affiliations:** Department of Physiology, Pennsylvania Muscle Institute, University of Pennsylvania Perelman School of Medicine; Center for Cellular and Molecular Therapeutics, Children’s Hospital of Philadelphia; Department of Systems Pharmacology and Translational Therapeutics, University of Pennsylvania Perelman School of Medicine; Department of Pathology and Laboratory Medicine, University of Pennsylvania Perelman School of Medicine

## Abstract

Alternative splicing of neuronal genes is controlled in part by the coordinated action of the polypyrimidine tract binding proteins (PTBP1 and PTBP2). While PTBP1 is ubiquitously expressed, PTBP2 is predominantly neuronal, controlling the expression of such targets as *DLG4*, which encodes PSD95, a protein important in synaptic function whose deficiency causes neurodevelopmental disorders. Here, we fully define the PTBP2 footprint in the human transcriptome using both human brain tissue and neurons derived from human induced pluripotent stem cells (iPSC-neurons). We identify direct PTBP2 binding sites and define PTBP2-dependent alternative splicing events, finding novel targets such as *STXBP1* and *SYNGAP1*, which are synaptic genes also associated with neurodevelopmental disorders. The resultant PTBP2 binding and splicing maps were used to test if PTBP2 binding could be manipulated to increase gene expression in PTBP-targeted genes that cause disease when haploinsufficient. We find that PTBP2 binding to *SYNGAP1* mRNA promotes alternative splicing and non-sense mediated decay. Antisense oligonucleotides that disrupt PTBP binding sites on *SYNGAP1* redirect splicing and increase gene and protein expression. Collectively, our data provide a comprehensive view of PTBP2-dependent alternative splicing in human neurons and human cerebral cortex, guiding the development of novel therapeutic tools that may benefit a range of neurodevelopmental disorders.
