## Supplementary Data 3 for "Mapping PTBP splicing in human brain identifies targets for therapeutic splice switching including *SYNGAP1*"

### Sheet: Sheet1
Supplementary Data 3. ASO and decoy sequences.
Target	Species	ID	ASO (5'-3')	Length (nt)	Chemistry	Comments
NTC gapmer	Human	NegA	AACACGTCTATACGC	15	LNA gapmers (3-9-3), all PS
PTBP2	Human	PTBP2_1	ATTGGTTGGTTACGAA	16	LNA gapmers (3-10-3), all PS
PTBP2	Human	PTBP2_2	TGGTTACGAAGATGAG	16	LNA gapmers (3-10-3), all PS
PTBP2	Human	PTBP2_3	TGATTCATGGCAAGTT	16	LNA gapmers (3-10-3), all PS
PTBP2	Human	PTBP2_4	TACGAAGATGAGGTGT	16	LNA gapmers (3-10-3), all PS
PTBP2	Human	PTBP2_7	GGTTGGTTACGAAGAT	16	LNA gapmers (3-10-3), all PS
SYNGAP1	Human	ET-015	GGGAGAGAGATGGAGGGG	18	2'MOE-PS	1-nt walk (intron 10)
SYNGAP1	Human	ET-016	TGGGAGAGAGATGGAGGG	18	2'MOE-PS	1-nt walk (intron 10)
SYNGAP1	Human	ET-017	GTGGGAGAGAGATGGAGG	18	2'MOE-PS	1-nt walk (intron 10)
SYNGAP1	Human	ET-018	CGTGGGAGAGAGATGGAG	18	2'MOE-PS	1-nt walk (intron 10)
SYNGAP1	Human	ET-019	CACGTGGGAGAGAGATGG	18	2'MOE-PS	1-nt walk (intron 10)
SYNGAP1	Human	ET-020	ACACGTGGGAGAGAGATG	18	2'MOE-PS	1-nt walk (intron 10)
SYNGAP1	Human	ET-021	GACACGTGGGAGAGAGAT	18	2'MOE-PS	1-nt walk (intron 10)
SYNGAP1	Human	ET-022	AGACACGTGGGAGAGAGA	18	2'MOE-PS	1-nt walk (intron 10)
SYNGAP1	Human	ET-023	AGAGACACGTGGGAGAGA	18	2'MOE-PS	1-nt walk (intron 10)
SYNGAP1	Human	ET-024	GAGAGACACGTGGGAGAG	18	2'MOE-PS	1-nt walk (intron 10)
SYNGAP1	Human	ET-025	GGAGAGACACGTGGGAGA	18	2'MOE-PS	1-nt walk (intron 10)
SYNGAP1	Human	ET-026	GGGAGAGACACGTGGGAG	18	2'MOE-PS	1-nt walk (intron 10)
SYNGAP1	Human	ET-027	GGAGAGAGATGGAGGGGT	18	2'MOE-PS	1-nt walk (intron 10)
SYNGAP1	Human	ET-028	GGGGAGAGACACGTGGGA	18	2'MOE-PS	1-nt walk (intron 10)
SYNGAP1	Human	ET-029	CACGTGGGAGAGAGATGGA	19	2'MOE-PS	intron 10 (extended walk)
SYNGAP1	Human	ET-030	ACACGTGGGAGAGAGATGG	19	2'MOE-PS	intron 10 (extended walk)
SYNGAP1	Human	ET-031	GACACGTGGGAGAGAGATGG	20	2'MOE-PS	intron 10 (extended walk)
SYNGAP1	Human	ET-032	AGACACGTGGGAGAGAGATGG	21	2'MOE-PS	intron 10 (extended walk)
SYNGAP1	Human	ET-033	GAGACACGTGGGAGAGAGATGG	22	2'MOE-PS	intron 10 (extended walk)
SYNGAP1	Human	ET-X1	TGGAGGGGTGTGGGAGAGAGAC	22	2'MOE-PS	intron 10 (extended walk)
SYNGAP1	Human	ET-X2	GATGGAGGGGTGTGGGAGAGAG	22	2'MOE-PS	intron 10 (extended walk)
SYNGAP1	Human	ET-X3	GAGATGGAGGGGTGTGGGAGAG	22	2'MOE-PS	intron 10 (extended walk)
SYNGAP1	Human	ET-X4	GAGAGATGGAGGGGTGTGGGAG	22	2'MOE-PS	intron 10 (extended walk)
SYNGAP1	Human	ET-X5	GAGAGAGATGGAGGGGTGTGGG	22	2'MOE-PS	intron 10 (extended walk)
SYNGAP1	Human	ET-X6	GGGAGAGAGATGGAGGGGTGTG	22	2'MOE-PS	intron 10 (extended walk)
SYNGAP1	Human	ET-X7	GTGGGAGAGAGATGGAGGGGTG	22	2'MOE-PS	intron 10 (extended walk)
SYNGAP1	Human	STK-071	ACGTGGGAGAGAGATGGA	18	2'MOE-PS	From Lim et al. 2020
SYNGAP1	Human	STK-072	GAGACACGTGGGAGAGAG	18	2'MOE-PS	From Lim et al. 2020
NTC	Human	ET-SC	GGTGACTGAGAGAGGAAG	18	2'MOE-PS	From Lim et al. 2020
SYNGAP1	Human	ET-061	CTTCCAGGGAACATGCTG	18	2'MOE-PS	5-nt walk (Exon 11x)
SYNGAP1	Human	ET-062	CTCAGCTTCCAGGGAACA	18	2'MOE-PS	5-nt walk (Exon 11x)
SYNGAP1	Human	ET-063	AGACCCTCAGCTTCCAGG	18	2'MOE-PS	5-nt walk (Exon 11x)
SYNGAP1	Human	ET-064	CCCAGAGACCCTCAGCTT	18	2'MOE-PS	5-nt walk (Exon 11x)
SYNGAP1	Human	ET-065	TGAGCCCCAGAGACCCTC	18	2'MOE-PS	5-nt walk (Exon 11x)
SYNGAP1	Human	ET-066	GGGACTGAGCCCCAGAGA	18	2'MOE-PS	5-nt walk (Exon 11x)
SYNGAP1	Human	ET-067	AGACCGGGACTGAGCCCC	18	2'MOE-PS	5-nt walk (Exon 11x)
SYNGAP1	Human	ET-068	GAGAGAGACCGGGACTGA	18	2'MOE-PS	5-nt walk (Exon 11x)
SYNGAP1	Human	ET-069	AGAAAGAGAGAGACCGGG	18	2'MOE-PS	5-nt walk (Exon 11x)
SYNGAP1	Human	ET-070	GAGAGAGAAAGAGAGAGA	18	2'MOE-PS	5-nt walk (Exon 11x)
SYNGAP1	Human	ET-071	AGAGAGAGAGAGAAAGAG	18	2'MOE-PS	5-nt walk (Exon 11x)
SYNGAP1	Human	ET-072	CAGAGAGAGAGAGAGAGA	18	2'MOE-PS	5-nt walk (Exon 11x)
SYNGAP1	Human	ET-073	GGAGACAGAGAGAGAGAG	18	2'MOE-PS	5-nt walk (Exon 11x)
SYNGAP1	Human	ET-074	GTCGGGGAGACAGAGAGA	18	2'MOE-PS	5-nt walk (Exon 11x)
SYNGAP1	Human	ET-075	GAAGGGTCGGGGAGACAG	18	2'MOE-PS	5-nt walk (Exon 11x)
SYNGAP1	Human	ET-076	GGGGGGAAGGGTCGGGGA	18	2'MOE-PS	5-nt walk (Exon 11x)
SYNGAP1	Human	ET-077	AGGGGGGTGGTAGGAGGT	18	2'MOE-PS	2-nt walk (Exon 11x)
SYNGAP1	Human	ET-078	TGAGGGGGGTGGTAGGAG	18	2'MOE-PS	2-nt walk (Exon 11x)
SYNGAP1	Human	ET-079	GCTGAGGGGGGTGGTAGG	18	2'MOE-PS	2-nt walk (Exon 11x)
SYNGAP1	Human	ET-080	ATGCTGAGGGGGGTGGTA	18	2'MOE-PS	2-nt walk (Exon 11x)
SYNGAP1	Human	ET-081	ACATGCTGAGGGGGGTGG	18	2'MOE-PS	2-nt walk (Exon 11x)
SYNGAP1	Human	ET-082	GAACATGCTGAGGGGGGT	18	2'MOE-PS	2-nt walk (Exon 11x)
SYNGAP1	Human	ET-083	GGGAACATGCTGAGGGGG	18	2'MOE-PS	2-nt walk (Exon 11x)
SYNGAP1	Human	ET-084	CAGGGAACATGCTGAGGG	18	2'MOE-PS	2-nt walk (Exon 11x)
SYNGAP1	Human	ET-085	TCCAGGGAACATGCTGAG	18	2'MOE-PS	2-nt walk (Exon 11x)
SYNGAP1	Human	ET-086	TTCCAGGGAACATGCTGA	18	2'MOE-PS	1-nt shifted upstream from ET-061
SYNGAP1	Human	ET-087	AGCTTCCAGGGAACATGC	18	2'MOE-PS	2-nt shifted downstream from ET-061
PTBP1/2 decoy	Human	D_PTBP1	CUCUCUCUCUCUCUCUCUCUCUCU	24	2'OMe-PS	From Denichenko et al 2019
NTC decoy	Human	D_SCRM	GCAAUCCGCAAUCCGCAAUCC	21	2'OMe-PS	From Denichenko et al 2019
Scn1a	Mouse	STK-135	AAGGATTAAAGGTAGCAA	18	2'MOE-PS	From Lim et al. 2020
Syngap1	Mouse	Ms-ET-019	CACGTGGGAGAGAGACGG	18	2'MOE-PS
Syngap1	Mouse	Ms-ET-085	TTCAGGGAACATGCTGAG	18	2'MOE-PS
NTC gapmer	Mouse	neg	GACTATACGCGCAAUA	16	LNA gapmers (3-10-3), all PS
Ptbp1 gapmer	Mouse	Ptbp1	GTTAACCATAGTGTTG	16	LNA gapmers (3-10-3), all PS
