## Supplementary Data 4 for "Mapping PTBP splicing in human brain identifies targets for therapeutic splice switching including *SYNGAP1*"

### Sheet: neuronal_primers
Supplementary Data 4. Primer sequences used for assessing expression of neuronal markers.
Transcript name	Forward (5’-3’)	Reverse (5’-3’)
GAPDH	TCATCCCTGAGCTGAACGGGAA	GCCTGCTTCACCACCTTCTTGATG
TBR2 (EOMES)	ACTCAATCCCACTGCCCACTACAA	GCTTTGCCACAGGTCACCCATTT
TBR1	TGGAGCACTGCCTTTCTCCTTCTATC	CTCCAGGTTGTCAGTGGTCGAGATAATG
CTIP2 (BCL11B)	AGTACTGCGGCAAGGTGTTCAAGA	GTTGCACAGCTCGCACTTGTAAGG
SATB2	CCATCATGAGCCCTGGTCTTCTTTCT	CGGCTAACGGCAATCTGTTGGTTT
REELIN (RELN)	CCTCGTTATGCTGAGACCTGGGATTT	CTGGAGCTGTACACTGTGGGAGTT
NGN2 (NEUROG2)	CGAAACCGCATGCACAACCTCAA	CTCGGTGAGTGCCCAGATGTAGTT
VGLUT1 (SLC17A7)	CCATCATGAGTGGTCTGGGCTTCT	GCGGTGGGTCGTGCTGTTATT
VGLUT2 (SLC17A6)	AGACCCGGAGGAAACAAGTGAAGA	AACCTCCATTGGCCTGTGTTGTG
GAD67 (GAD1)	GGCTAAGAACGGTGAGGAGCAAAC	CAGCAACTGGTGTGGGTGATGAAA
GAD65 (GAD2)	ACCAAATGCATGCCTCCTACCTCTT	TTTGCCCTCCACATCAGCCATAGT
